# PAL-AI reveals genetic determinants that control poly(A)-tail length during oocyte maturation, with relevance to human fertility

**DOI:** 10.1101/2024.10.29.620940

**Authors:** Kehui Xiang, David P. Bartel

## Abstract

In oocytes of mammals and other animals, gene regulation is mediated primarily through changes in poly(A)-tail length^1–9^. Here, we introduce PAL-AI, an integrated neural network machine-learning model that accurately predicts tail-length changes in maturing oocytes of frogs and mammals. We show that PAL-AI learned known and previously unknown sequence elements and their contextual features that control poly(A)-tail length, enabling it to predict tail-length changes resulting from 3′-untranslated region (3′-UTR) single-nucleotide substitutions. It also predicted tail-length-mediated translational changes, allowing us to nominate genes important for oocyte maturation. When comparing predicted tail-length changes in human oocytes with genomic datasets of the All of Us Research Program^10^ and gnomAD^11^, we found that genetic variants predicted to disrupt tail lengthening have been under negative selection in the human population, thereby linking mRNA tail lengthening to human female fertility.
