## Supplementary Table 1 for "PAL-AI reveals genetic determinants that control poly(A)-tail length during oocyte maturation, with relevance to human fertility"

### Sheet: Summary
Supplementary Table 1. Oligo sequences.

### Sheet: Information
oligos for mRNA reporter library sequencing
Name	Sequence	Type	Source	Comment
KXS347a	/5rApp/CACTCTTTCCCTACACGACG/3ddC/	DNA	IDT	pre-adenylated oligo for 3' ligation
KXS348	CAAGCAGAAGACGGCATACGAGATNNNNNNNNNNAGATCGGAAGAGCGTCGTGTAGGGAAAGAGTG	DNA	IDT	primer for reverse transcription
KXS067	TGGCGGCTGTGCGAACGCATTCTGGCGTAA	DNA	IDT	sequencing primer for N60(LC)-N60(LC)-PASmos and single-nucleotide mutagenesis libraries, 5' PCR primer for fragment 2 of the single-nucleotide mutagenesis library
KXS037	CAAGCAGAAGACGGCATACG	DNA	IDT	3' primer for PCR amplification
KXS057	AATGATACGGCGACCACCGACAGGTTGGAATTCTCGGGTGCCAAGGAACTCCAGTCACBBBBBBATCAACGGAGTGACCGGCTG	DNA	IDT	5' primer for PCR amplification, BBBBBB represents the barcode
Hybridization oligos
Name	Sequence	Type	Source	Comment
KXSH009	/5BiotinTEG/GGAGTTACGGACACCCCGAGATT/3ddC/	DNA	IDT	for enrichment of injected mRNA reporters
KXSH010	/5BiotinTEG/GGGTTGATCAGGCGCTCGTCG/3ddC/	DNA	IDT	for enrichment of injected mRNA reporters
Oligos for making DNA templates used for in vitro transcription
Name	Sequence	Type	Source	Comment
KXU024	GTAAAACGACGGCCAGTGAATTGT	DNA	IDT	5' PCR primer for amplifying N60(LC)-PASmos and fragment 1 of the single-nucleotide mutagenesis library
KXU068	CGCAGCCGAACGACCGAG	DNA	IDT	3' PCR primer for amplifying N60(LC)-PASmos and fragment 3 of the single-nucleotide mutagenesis library
KXU110	GCTAGCCATGGTCCCAGC	DNA	IDT	5' PCR primer for amplifying fragment 3 of the single-nucleotide mutagenesis library
KXU236	TTACGCCAGAATGCGTTCGCAC	DNA	IDT	3' PCR primer for amplifying fragment 1 of the single-nucleotide mutagenesis library
KXU237	AGGCTGGGACCATGGCTAGC	DNA	IDT	3' PCR primer for fragment 2 of the single-nucleotide mutagenesis library
KXU290	TAAAGTGTAAGTTGGTATTATGTAGCTTAGAGACTTCGACCATTCGGGTGTTCTTGAGGC	DNA	IDT	3' PCR primer for amplifying fragment 1 of reporter mRNA poly(A) tail-length standard pA10
KXU291	TAAAGTGTAAGTTGGTATTATGTAGCTTAGAGACTCATGCCATTCGGGTGTTCTTGAGGC	DNA	IDT	3' PCR primer for amplifying fragment 1 of reporter mRNA poly(A) tail-length standard pA50
KXU292	TAAAGTGTAAGTTGGTATTATGTAGCTTAGAGACTGTACCCATTCGGGTGTTCTTGAGGC	DNA	IDT	3' PCR primer for amplifying fragment 1 of reporter mRNA poly(A) tail-length standard pA90
KXU293	TAAAGTGTAAGTTGGTATTATGTAGCTTAGAGACTAGCTCCATTCGGGTGTTCTTGAGGC	DNA	IDT	3' PCR primer for amplifying fragment 1 of reporter mRNA poly(A) tail-length standard pA130
KXUm019	AGTCTCTAAGCTACATAATACCAACTTACACTTTACAAAATGTTGAAAAAAAAAAGCTAGCCATGGTCCCAGCCT	DNA	IDT	5' PCR primer for amplifying fragment 2 of reporter mRNA poly(A) tail-length standard pA10
KXUm020	AGTCTCTAAGCTACATAATACCAACTTACACTTTACAAAATGTTGAAAAAAAAAAAAAAAAAAAAAAAAAAAAAAAAAAAAAAAAAAAAAAAAAAGCTAGCCATGGTCCCAGCCT	DNA	IDT	5' PCR primer for amplifying fragment 2 of reporter mRNA poly(A) tail-length standard pA50
KXUm021	AGTCTCTAAGCTACATAATACCAACTTACACTTTACAAAATGTTGAAAAAAAAAAAAAAAAAAAAAAAAAAAAAAAAAAAAAAAAAAAAAAAAAAAAAAAAAAAAAAAAAAAAAAAAAAAAAAAAAAAAAAAAAAGCTAGCCATGGTCCCAGCCT	DNA	IDT	5' PCR primer for amplifying fragment 2 of reporter mRNA poly(A) tail-length standard pA90
KXUm022	AGTCTCTAAGCTACATAATACCAACTTACACTTTACAAAATGTTGAAAAAAAAAAAAAAAAAAAAAAAAAAAAAAAAAAAAAAAAAAAAAAAAAAAAAAAAAAAAAAAAAAAAAAAAAAAAAAAAAAAAAAAAAAAAAAAAAAAAAAAAAAAAAAAAAAAAAAAAAAAAAAAAAAGCTAGCCATGGTCCCAGCCT	DNA	IDT	5' PCR primer for amplifying fragment 2 of reporter mRNA poly(A) tail-length standard pA130
